# Novel DNA methylation changes in mouse lungs associated with heavy smoking

**DOI:** 10.1101/2023.11.06.565206

**Authors:** Chinonye Doris Onuzulu, Samantha Lee, Sujata Basu, Jeannette Comte, Yan Hai, Nikho Hizon, Shivam Chadha, Maria Shenna Fauni, Andrew J. Halayko, Christopher D. Pascoe, Meaghan J. Jones

## Abstract

Smoking is a potent cause of asthma, chronic obstructive pulmonary disease (COPD) and many other health defects, and changes in DNA methylation (DNAm) have been identified as a potential link between smoking and these health outcomes. However, most links between smoking and DNAm have been made using blood and other easily accessible tissues in humans, while evidence from more directly affected tissues such as the lungs is greatly lacking. Here, we identified DNAm patterns which are altered by smoking directly in the lungs. We used a well-established mouse model to measure the effects of heavy smoking first on lung phenotype immediately after smoking and then after a period of smoking cessation. Next, we determined whether our mouse model could recapitulate previous DNAm patterns observed in smoking humans by measuring DNAm at a candidate gene responsive to cigarette smoke (CS), *Cyp1a1.* Finally we carried out epigenome-wide DNAm analyses using the newly released Illumina mouse methylation microarrays. Our results recapitulate some of the phenotypes and DNAm patterns observed in human studies but reveal 32 differentially methylated genes specific to the lungs which have not been previously associated with smoking. The affected genes are known to be involved in nicotine dependency, tumorigenesis and metastasis, immune cell dysfunction, lung function decline, and COPD. This research emphasizes the need to study CS-mediated DNAm signatures in directly affected tissues like the lungs, as that may be essential in understanding mechanisms underlying CS-mediated health outcomes.
