## Supplementary material for "Novel DNA methylation changes in mouse lungs associated with heavy smoking": Table 1

CpG name	P value	Effect size	Direction	Gene	Chromosome	Strand	CpG position	Feature
cg28865575_TC11	0.000635698	0.052702148	Increase	Tmcc3	chr10	+	94565729	tss_body
cg29251423_BC21	0.00080708	-0.068242834	Decrease	Ddc	chr11	-	11849043	tss_body
cg29406381_BC11	0.000486683	0.057487318	Increase	Slit3	chr11	+	35415800	tss_body
cg29805460_BC21	0.000956053	0.054231107	Increase	Lyrm9	chr11	+	78837975	tss_body
cg30483569_TC21	0.000306445	-0.071627791	Decrease	Sox11	chr12	-	27337170	tss_body
cg30755159_TC21	0.000786464	-0.051141457	Decrease	Atl1	chr12	+	69922712	tss_body
cg30957340_TC21	0.000692282	-0.050173157	Decrease	Tshr	chr12	+	91500661	tss_body
cg31222899_BC21	0.000181239	-0.064224617	Decrease	Akr1c19	chr13	+	4233410	tss_1500
cg31361083_BC21	0.000394851	-0.069433453	Decrease	Mrs2	chr13	-	25018568	tss_body
cg31429252_TC21	0.000990384	-0.054888286	Decrease	NA	chr13	+	35067277	tss_body
cg32309765_TC21	0.00041787	-0.062211178	Decrease	Wnt5a	chr14	+	28520202	tss_body
cg34791132_BC11	0.000909407	-0.067190442	Decrease	Fkbp5	chr17	-	28420600	tss_body
cg34837962_BC21	0.000605715	0.051305627	Increase	NA	chr17	-	31905760	NA
cg35952853_BC21	0.000398094	0.060031703	Increase	Katnal2	chr18	-	77019702	tss_body
cg36020879_TC21	0.000498066	-0.073374257	Decrease	NA	chr18	+	83381494	NA
cg37170929_TC21	0.000901674	-0.051913358	Decrease	Sp100	chr1	+	85694662	tss_body
cg37188755_TC21	0.000491135	0.064005945	Increase	Snorc	chr1	+	87475345	tss_body
cg37214886_TC11	0.000816049	0.058146729	Increase	Asb18	chr1	-	89993031	tss_body
cg38811965_BC21	0.000584332	-0.079764442	Decrease	Aven	chr2	+	112625271	tss_body
cg39112318_BC11	0.00060425	0.057822358	Increase	NA	chr2	-	151984366	NA
cg39272146_BC11	0.000850041	0.053981568	Increase	NA	chr2	-	166209426	tss_1500
cg39843142_BC21	0.000369129	-0.085983204	Decrease	NA	chr3	-	66031662	tss_200
cg40162834_BC21	0.000984181	-0.061930201	Decrease	Strip1	chr3	-	107616877	tss_body
cg40351477_TC11	0.000227125	-0.066645659	Decrease	Npnt	chr3	-	132882166	tss_body
cg41660449_TC21	0.000465498	-0.072614407	Decrease	Aadacl3	chr4	-	144458573	tss_body
cg41773149_BC21	0.000754652	-0.051702544	Decrease	Megf6	chr4	+	154225613	tss_body
cg41898551_BC21	0.000703454	-0.050571175	Decrease	Magi2	chr5	+	20228413	tss_body
cg42734289_BC21	0.000475728	0.070828132	Increase	Atxn2	chr5	+	121811603	tss_body
cg42831686_BC11	0.000298309	0.061434267	Increase	NA	chr5	-	129621191	NA
cg43672977_TC21	0.000115233	-0.076047064	Decrease	Eefsec	chr6	-	88299565	tss_body
cg43685030_TC21	0.000655184	-0.054554443	Decrease	Chchd6	chr6	-	89496798	tss_body
cg44396689_TC21	0.000661929	-0.08133389	Decrease	NA	chr7	+	30681712	NA
cg44775237_BC21	0.000229417	-0.065952533	Decrease	Furin	chr7	-	80405386	tss_body
cg44780944_TC11	0.000577643	0.057628581	Increase	NA	chr7	+	80880504	NA
cg44880684_BC21	0.000488704	-0.062524514	Decrease	Nars2	chr7	+	97034436	tss_body
cg45732545_BC11	0.000884422	-0.069683963	Decrease	Galntl6	chr8	-	57805818	tss_body
cg45830215_BC11	8.72E-05	0.082559649	Increase	B3gnt3	chr8	-	71701592	tss_body
cg45830217_BC21	0.000448765	0.06224616	Increase	B3gnt3	chr8	-	71701624	tss_body
cg46292742_BC21	0.000316071	0.056784229	Increase	Fbxo31	chr8	-	121575825	tss_body
cg46811672_TC21	0.00065279	-0.068222722	Decrease	Hcn4	chr9	+	58833272	tss_body
