## Supplementary material for "Novel DNA methylation changes in mouse lungs associated with heavy smoking": Table 2

ID	Description	P value	FDR	Gene ID	Gene count
GO:0090092	regulation of transmembrane receptor protein serine/threonine kinase signaling pathway	4.90E-06	0.00759388	Sox11/Wnt5a/Npnt/Magi2/Furin	5
GO:0060412	ventricular septum morphogenesis	1.64E-05	0.012732259	Slit3/Sox11/Wnt5a	3
GO:0009653	anatomical structure morphogenesis	2.86E-05	0.012996705	Slit3/Sox11/Atl1/Tshr/Wnt5a/Sp100/Strip1/Npnt/Atxn2/Furin/Fbxo31	11
GO:0007178	transmembrane receptor protein serine/threonine kinase signaling pathway	3.36E-05	0.012996705	Sox11/Wnt5a/Npnt/Magi2/Furin	5
GO:0031175	neuron projection development	6.38E-05	0.014589764	Slit3/Atl1/Tshr/Wnt5a/Magi2/Atxn2/Fbxo31	7
GO:0060411	cardiac septum morphogenesis	6.79E-05	0.014589764	Slit3/Sox11/Wnt5a	3
GO:0030182	neuron differentiation	6.97E-05	0.014589764	Slit3/Sox11/Atl1/Tshr/Wnt5a/Magi2/Atxn2/Fbxo31	8
GO:0003281	ventricular septum development	7.54E-05	0.014589764	Slit3/Sox11/Wnt5a	3
GO:0048699	generation of neurons	9.98E-05	0.01717713	Slit3/Sox11/Atl1/Tshr/Wnt5a/Magi2/Atxn2/Fbxo31	8
GO:0048666	neuron development	0.000145964	0.022609834	Slit3/Atl1/Tshr/Wnt5a/Magi2/Atxn2/Fbxo31	7
GO:0071495	cellular response to endogenous stimulus	0.000172888	0.024345763	Sox11/Tshr/Wnt5a/Npnt/Magi2/Furin/Hcn4	7
GO:0090100	positive regulation of transmembrane receptor protein serine/threonine kinase signaling pathway	0.00019373	0.024492272	Sox11/Npnt/Furin	3
GO:0090287	regulation of cellular response to growth factor stimulus	0.000205552	0.024492272	Sox11/Wnt5a/Npnt/Furin	4
GO:0003279	cardiac septum development	0.000228654	0.025219572	Slit3/Sox11/Wnt5a	3
GO:0022008	neurogenesis	0.000250321	0.025219572	Slit3/Sox11/Atl1/Tshr/Wnt5a/Magi2/Atxn2/Fbxo31	8
GO:0040011	locomotion	0.000260499	0.025219572	Slit3/Tshr/Wnt5a/Sp100/Magi2/Furin/Fbxo31	7
GO:0062009	secondary palate development	0.000289949	0.025718846	Sox11/Wnt5a	2
GO:0090103	cochlea morphogenesis	0.000312073	0.025718846	Tshr/Wnt5a	2
GO:0071363	cellular response to growth factor stimulus	0.000327883	0.025718846	Sox11/Wnt5a/Npnt/Magi2/Furin	5
GO:0070848	response to growth factor	0.000360927	0.025718846	Sox11/Wnt5a/Npnt/Magi2/Furin	5
GO:0003206	cardiac chamber morphogenesis	0.000371404	0.025718846	Slit3/Sox11/Wnt5a	3
GO:0003231	cardiac ventricle development	0.000378647	0.025718846	Slit3/Sox11/Wnt5a	3
GO:0030511	positive regulation of transforming growth factor beta receptor signaling pathway	0.000408551	0.025718846	Npnt/Furin	2
GO:1903846	positive regulation of cellular response to transforming growth factor beta stimulus	0.000408551	0.025718846	Npnt/Furin	2
GO:0009719	response to endogenous stimulus	0.000432412	0.025718846	Sox11/Tshr/Wnt5a/Npnt/Magi2/Furin/Hcn4	7
GO:0040012	regulation of locomotion	0.000434479	0.025718846	Tshr/Wnt5a/Sp100/Magi2/Furin/Fbxo31	6
GO:0048812	neuron projection morphogenesis	0.0004664	0.025718846	Slit3/Atl1/Wnt5a/Atxn2/Fbxo31	5
GO:0120039	plasma membrane bounded cell projection morphogenesis	0.000512636	0.025718846	Slit3/Atl1/Wnt5a/Atxn2/Fbxo31	5
GO:0010922	positive regulation of phosphatase activity	0.000517733	0.025718846	Npnt/Magi2	2
GO:0048858	cell projection morphogenesis	0.000528793	0.025718846	Slit3/Atl1/Wnt5a/Atxn2/Fbxo31	5
GO:0048846	axon extension involved in axon guidance	0.000547003	0.025718846	Slit3/Wnt5a	2
GO:1902284	neuron projection extension involved in neuron projection guidance	0.000547003	0.025718846	Slit3/Wnt5a	2
GO:0000902	cell morphogenesis	0.000547916	0.025718846	Slit3/Atl1/Wnt5a/Strip1/Atxn2/Fbxo31	6
GO:0032990	cell part morphogenesis	0.000608131	0.027705732	Slit3/Atl1/Wnt5a/Atxn2/Fbxo31	5
GO:0120036	plasma membrane bounded cell projection organization	0.000629445	0.027857417	Slit3/Atl1/Tshr/Wnt5a/Magi2/Atxn2/Fbxo31	7
GO:0030030	cell projection organization	0.000731157	0.030942456	Slit3/Atl1/Tshr/Wnt5a/Magi2/Atxn2/Fbxo31	7
GO:0050919	negative chemotaxis	0.000739103	0.030942456	Slit3/Wnt5a	2
GO:0003205	cardiac chamber development	0.000829162	0.033588874	Slit3/Sox11/Wnt5a	3
GO:0071542	dopaminergic neuron differentiation	0.000845685	0.033588874	Tshr/Wnt5a	2
GO:0090102	cochlea development	0.000998633	0.038672051	Tshr/Wnt5a	2
GO:0032989	cellular component morphogenesis	0.001078394	0.040397367	Slit3/Atl1/Wnt5a/Atxn2/Fbxo31	5
GO:0043392	negative regulation of DNA binding	0.001121425	0.040397367	Sox11/Sp100	2
GO:0046189	phenol-containing compound biosynthetic process	0.001121425	0.040397367	Ddc/Wnt5a	2
GO:0048546	digestive tract morphogenesis	0.001207114	0.042495889	Sox11/Wnt5a	2
GO:0051239	regulation of multicellular organismal process	0.001241283	0.042727713	Sox11/Tshr/Wnt5a/Sp100/Npnt/Atxn2/Furin/Fbxo31/Hcn4	9
GO:0030100	regulation of endocytosis	0.001354831	0.045622451	Wnt5a/Magi2/Atxn2	3
GO:0048468	cell development	0.00146066	0.047429441	Slit3/Sox11/Atl1/Tshr/Wnt5a/Magi2/Atxn2/Fbxo31	8
GO:0002011	morphogenesis of an epithelial sheet	0.00153097	0.047429441	Sox11/Wnt5a	2
GO:0034340	response to type I interferon	0.00153097	0.047429441	Wnt5a/Sp100	2
GO:0045778	positive regulation of ossification	0.00153097	0.047429441	Sox11/Wnt5a	2
GO:0007399	nervous system development	0.001566451	0.047577112	Slit3/Sox11/Atl1/Tshr/Wnt5a/Magi2/Atxn2/Fbxo31	8
GO:0051049	regulation of transport	0.001670491	0.049132126	Sox11/Wnt5a/Sp100/Magi2/Atxn2/Furin/Hcn4	7
GO:0035306	positive regulation of dephosphorylation	0.001681086	0.049132126	Npnt/Magi2	2
GO:2000648	positive regulation of stem cell proliferation	0.001732625	0.049700664	Sox11/Wnt5a	2
