## Supplementary material for "Novel DNA methylation changes in mouse lungs associated with heavy smoking": Table S1

### Sheet: Sheet1
Number ID	Exposure group	Last day of cigarette smoke exposure	Mom endpoint
97205	Cigarette smoke	2020-03-20	2020-03-22
97203	Cigarette smoke	2020-03-20	2020-03-22
97192	Cigarette smoke	2020-03-20	2020-03-22
97183	Control	2020-03-20	2020-03-22
97185	Control	2020-03-20	2020-03-22
97181	Control	2020-03-20	2020-03-22
97198	Cigarette smoke	2020-03-20	2020-03-22
97190	Control	2020-03-20	2020-03-22
97187	Control	2020-03-20	2020-03-22
97202	Cigarette smoke	2020-03-20	2020-03-22
97180	Control	2020-03-20	2020-03-23
97182	Control	2020-03-20	2020-03-23
97206	Cigarette smoke	2020-03-20	2020-03-23
97199	Cigarette smoke	2020-03-20	2020-03-23
97200	Cigarette smoke	2020-03-20	2020-03-23
97194	Cigarette smoke	2020-03-20	2020-03-23
97179	Control	2020-03-20	2020-03-23
97189	Control	2020-03-20	2020-03-23
97193	Cigarette smoke	2020-03-20	2020-07-06
97184	Control	2020-03-20	2020-07-06
97201	Cigarette smoke	2020-03-20	2020-07-07
97186	Control	2020-03-20	2020-07-07
97191	Cigarette smoke	2020-03-20	2020-07-08
97178	Control	2020-03-20	2020-07-08
97175	Control	2020-03-20	2020-07-06
97176	Control	2020-03-20	2020-07-03
97177	Control	2020-03-20	2020-07-06
97195	Cigarette smoke	2020-03-20	2020-07-03
97196	Cigarette smoke	2020-03-20	2020-07-07
97197	Cigarette smoke	2020-03-20	2020-07-07
